# The *Ustilago hordei*-barley interaction is a versatile system to characterize fungal effectors

**DOI:** 10.1101/2020.12.10.419150

**Authors:** Bilal Ökmen, Daniela Schwammbach, Guus Bakkeren, Ulla Neumann, Gunther Doehlemann

## Abstract

Obligate biotrophic fungal pathogens, such as *Blumeria graminis* and *Puccinia graminis*, are amongst the most devastating plant pathogens, causing dramatic yield losses in many economically important crops worldwide. However, a lack of reliable tools for the efficient genetic transformation has hampered studies into the molecular basis of their virulence/pathogenicity. In this study, we present the *U. hordei*-barley pathosystem as a model to characterize effectors from different plant pathogenic fungi. We have generated *U. hordei* solopathogenic strains, which form infectious filaments without presence of compatible mating partner. Solopathogenic strains are suitable as heterologous expression system for fungal virulence factors. A highly efficient Crispr/Cas9 gene editing system is made available for *U. hordei*. In addition, *U. hordei* infection structures during barley colonization were analyzed by transmission electron microscopy, which shows that *U. hordei* forms intracellular infection structures sharing high similarity to haustoria formed by obligate rust and powdery mildew fungi. Thus, *U. hordei* has high potential as a fungal expression platform for functional studies of heterologous effector proteins in barley.
