## Supplementary material for "The *Ustilago hordei*-barley interaction is a versatile system to characterize fungal effectors": Table S1

### Sheet: Table S1
Table S1. Plasmids and primers used in this study.
Construct name	Primer #	Primer sequence	PCR description
pGEMT-LB-Mfa2-Phleo-RB	429-fw	CGGGGTACCCGTTGACGGTGTTTGTCAAGTCAG	forward primer for the amplification of the left flank of mfa1 and for the amplification of aLB + mfa2 with Tnos from the vector pBS-hhn for the mfa exchange construct
	430-rv	CCGGAATTCAGTCTCTGCGATCTACCCCCATG	reverse primer to amplify the left flank of mfa1 for the mfa exchange construct
	431-fw	GCAGGCCTGAGTGGCCTGTGAAAGAGGTTTAGAGTGTTTG	forward primer to amplify the right flank of mfa1 for the mfa exchange construct
	432-rv	CGTTGGCTATGCTTTTGCTTGTGAGTG	reverse primer to amplify the right flank of mfa1 for the mfa exchange construct
	433-fw	CCGGAATTCATGTTCTCTCTTTTCGAAACTGTTGCTGCC	forward primer for the amplification of mfa2 for the mfa exchange construct
	434-rv	ATAAGAATGCGGCCGCTTAGGCGATGATGCAGTAAG	reverse primer for the amplification of mfa2 for the mfa exchange construct
	435-fw	CGGGGTACCCGTTGACGGTGTTTGTCAAGTCAG	forward primer for the amplification of aLB + mfa2 with Tnos from the vector pBS-hhn for the mfa-exchange construct
	436-rv	CACGGCCATCTAGGCCTCATGTTTGACAGCTTATCATCG	reverse primer for the amplification of aLB + mfa2 with Tnos from the vector pBS-hhn for the mfa-exchange construct
pGEMT-LB-bE2-Phleo-RB	421-fw	GTGTTGAGCACGTCGAAGGTGTTGG	forward primer to amplify the left flank of bE1 for the bE exchange construct
	422-rv	GCAGGCCATCTAGGCCTTGCTGGCTATCTTGGAGAATGTG	reverse primer to amplify the left flank of bE1 for the bE exchange construct
	423-fw	GAAGGCCAGTGAGGCCTCCGAAGCACGCTTTGTATTATTTTTGC	forward primer to amplify the right flank of bE1 for the bE exchange construct
	424-rv	CGTTGGCTATGCTTTTGCTTGTGAGTG	reverse primer to amplify the right flank of bE1 for the bE exchange construct
	425-fw	GCAGGCCTGAGTGGCCTATTCAGAGAGATGATTGAGG	forward primer for amplifying bE2 for the bE exchange construct
	426-rv	CATGGCCTCACTGGCCTCAACCGAAAGCGGCAGAAAGG	reverse primer for the amplification of bE2 for the bE exchange construct
	446-fw	CACGGATCCGTGTTGAGCACGTCGAAG	forward primer for amplifying the ligation bLB + Phleo
	447-rv	GCTCATATGCTCAGGCCTATTAATGCGGCCG	reverse primer for amplifying the ligation bLB + Phleo
	448-fw	GCGCATATGTGGCCTATTCAGAGAGAT	forward primer for amplifying the ligation bE2 + bLB
	449-rv	CGCTCTAGACGTTGGCTATGCTTTTGC	reverse primer for amplifying the ligation bE2 + bLB
p123-SP-GusA-mCherry	2698-fw	GGATCCATGTTACGTCCTGTAGAAACCCCAACC	with BamHI site
	2699-rv	CCATGGCTTGTTTGCCTCCCTGCTGCGG	with NcoI site
p123-sp-GusA-mCherry	2698-fw	GGATCCATGTTACGTCCTGTAGAAACCCCAACC	with BamHI site
	2700-rv	CCATGGCTTGTTTGCCTCCCTGCTGCGG	with NcoI site
p123-Crisper/Cas9	3958-fw	CCAGCTTAAGCTTGATCGGATC	UhpU6-F
	3959-rv	CTTGGCAGGTACCGATGAGCGTCAAGATGGTGG	UhpU6-R
p123-pAct::CfAvr4	5896-fw	GTCATCCCCGGGATGAAGTTCGCTTTTGCCTCCCTCCTTGTTGTCGCTGCCGCGCTTCTCCCCGCTGCTCAGGCTAAGGCCCCCAAAACTCAACC	CfAvr4-F with UHOR_02700 Signal Peptide and with XmaI site
	5897-rv	GGGGTATCTAGATTGCGGCGTCTTTACCGGACACG	CfAvr4-R with XbaI site
p123-pUHOR02700::FvRibo1	5938-fw	CAAACGACCAAACGCAGCACCATGGCGAAGTTCTCGCTCGCCCTCCTCGCCATCATCCCCGCCGCTCTCGCCGGCCCCATTGAGAGCCGTC	with NcoI site and with signal peptide of UhRibo1 (UHOR_02675)
	5939-rv	CGATCTGCAGCCGGGCGGCCGCTTAGTGGTGGTGGTGGTGGTGGTTAGTGCCGCTGCATCCTAC	with NotI site
qRT-PCR and Crisper/Cas9 primer	Primer #	Primer sequence	PCR description
UHOR_05685 (UhPpi)	1516-fw	TTCATCACCACCGTTGTC	UhPpi-qRT-PCR-fw (UHOR_05685)
	1517-rv	AACCTTGGGCCTCGATAG	UhPpi-qRT-PCR-rv (UHOR_05685)
UHOR_08654 sgRNA for Crisper/Cas9		CACCATCTTGACGCTCATCGGCTACGAGAGAAGCATTGGGTTTTAGAGCTAGAAATAGC	sgRNA for UhFly1 (UHOR_08654), overhang with pU6 and scaffold DNA for Gibson assembly cloning
